# Limited and strain-specific transcriptional and growth responses to acquisition of a multidrug resistance plasmid in genetically diverse *Escherichia coli* lineages

**DOI:** 10.1101/2020.10.23.351718

**Authors:** Steven Dunn, Laura Carrilero, Michael Brockhurst, Alan McNally

**Author notes:** Joint first authors contributed equally (Steven Dunn, Laura Carrilero).

## Abstract

Multi-drug resistant (MDR) *Escherichia coli* are a major global threat to human health, wherein multi-drug resistance is primarily spread by MDR plasmid acquisition. MDR plasmids are not widely distributed across the entire *E. coli* species, but instead are concentrated in a small number of clones. Here, we test if diverse *E. coli* strains vary in their ability to acquire and maintain MDR plasmids, and if this relates to their transcriptional response following plasmid acquisition. We used strains from across the diversity of *E. coli,* including the common MDR lineage ST131, and the IncF plasmid, pLL35, encoding multiple antibiotic resistance genes. Strains varied in their ability to acquire pLL35 by conjugation, but all were able to stably maintain the plasmid. The effects of pLL35 acquisition on cefotaxime resistance and growth also varied among strains, with growth responses ranging from a small decrease to a small increase in growth of the plasmid-carrier relative to the parental strain. Transcriptional responses to pLL35 acquisition were limited in scale and highly strain specific. We observed significant transcriptional responses at the operon or regulon level, possibly due to stress responses or interactions with resident MGEs. Subtle transcriptional responses consistent across all strains were observed affecting functions, such as anaerobic metabolism, previously shown to be under negative frequency dependent selection in MDR *E. coli.* Overall, there was no correlation between the magnitude of the transcriptional and growth responses across strains. Together these data suggest that fitness costs arising from transcriptional disruption are unlikely to act as a barrier to dissemination of this MDR plasmid in *E. coli.*

**Importance:** Plasmids play a key role in bacterial evolution by transferring niche adaptive functions between lineages, including driving the spread of antibiotic resistance genes. Fitness costs of plasmid acquisition arising from the disruption of cellular processes could limit the spread of multidrug resistance plasmids. However, the impacts of plasmid acquisition are typically measured in lab-adapted strains rather than in more ecologically relevant natural isolates. Using a clinical multidrug resistance plasmid and a diverse collection of *E. coli* strains isolated from clinical infections and natural environments, we show that plasmid acquisition had only limited and highly strain-specific effects on bacterial growth and transcription. These findings suggest that fitness costs arising from transcriptional disruption are unlikely to act as a barrier to transmission of this plasmid in natural populations of *E. coli.*
