## Supplementary material for "Limited and strain-specific transcriptional and growth responses to acquisition of a multidrug resistance plasmid in genetically diverse *Escherichia coli* lineages": Table S1

### Sheet: Genomic_Accessions
Condition	Reads	F022	F037	F047	F048	F054	F104	GU15	EL39
Parental	WGS	SRR12783079	SRR12783078	SRR12783077	SRR12783076	SRR12783075	SRR12783074	SRR12783072	SRR12783073
	ONT	SRR12779435	SRR12779434	SRR12779433	SRR12779541	SRR12779540	SRR12779539	SRR12779538	SRR12779436
	RNA	SRR12779488	SRR12779486	SRR12779485	SRR12779484	SRR12779483	SRR12779482	SRR12779481	SRR12779489
		SRR12779479	SRR12779478	SRR12779477	SRR12779475	SRR12779474	SRR12779473	SRR12779472	SRR12779480
		SRR12779470	SRR12779469	SRR12779468	SRR12779467	SRR12779466	SRR12779464	SRR12779463	SRR12779471
Transconjugant	WGS	SRR12788358	SRR12788357	SRR12788356	SRR12788355	SRR12788354	SRR12788353	SRR12788352	SRR12788359
	ONT	SRR12779536	SRR12779535	SRR12779534	SRR12779533	SRR12779532	SRR12779530	SRR12779529	SRR12779537
	RNA	SRR12779461	SRR12779460	SRR12779459	SRR12779458	SRR12779457	SRR12779456	SRR12779455	SRR12779462
		SRR12779452	SRR12779451	SRR12779450	SRR12779449	SRR12779448	SRR12779447	SRR12779446	SRR12779453
		SRR12779444	SRR12779442	SRR12779441	SRR12779440	SRR12779439	SRR12779438	SRR12779437	SRR12779445
Control Replicates	WGS	SRR12779543	SRR12779520	SRR12779509	SRR12779498	SRR12779487	SRR12779476	SRR12779465	SRR12779544
		SRR12779443	SRR12779542	SRR12779531	SRR12779528	SRR12779527	SRR12779526	SRR12779525	SRR12779454
		SRR12779523	SRR12779522	SRR12779521	SRR12779519	SRR12779518	SRR12779517	SRR12779516	SRR12779524
Transconjugant Replicates	WGS	SRR12779514	SRR12779513	SRR12779512	SRR12779511	SRR12779510	SRR12779508	SRR12779507	SRR12779515
		SRR12779505	SRR12779504	SRR12779503	SRR12779502	SRR12779501	SRR12779500	SRR12779499	SRR12779506
		SRR12779496	SRR12779495	SRR12779494	SRR12779493	SRR12779492	SRR12779491	SRR12779490	SRR12779497
Sequence Type:		ST-131 A	ST-131 B	ST-131 C	ST-131 B	ST-131 B	ST-131 C	ST-394	ST-1122
Phylogroup:		B2	B2	B2	B2	B2	B2	D	A
Source:		Bacteraemia	Bacteraemia	Bacteraemia	Bacteraemia	Bacteraemia	Bacteraemia	River Water	River Water
