## Supplementary material for "Limited and strain-specific transcriptional and growth responses to acquisition of a multidrug resistance plasmid in genetically diverse *Escherichia coli* lineages": Table S2

### Sheet: SNVs
Transconjugants:
ISOLATE	CHROM	POS	TYPE	REF	ALT	EVIDENCE	FTYPE	NT_POS	AA_POS	EFFECT	LOCUS_TAG	GENE	pBLAST Product	Expression (Log2 Fold Change)	Expression FDR
EL39_TRANSCONJUGANT	1	278534	snp	G	A	A:76 G:2	INT	N/A	N/A	N/A	N/A	ymgF | Hypo	Inner membrane protein YmgF | porin, autotransporter (AT) family domain protein	0.15 | -1.77	0.94 | 0.72
F037_TRANSCONJUGANT	1	662402	snp	C	T	T:137 C:2	INT	N/A	N/A	N/A	N/A	ydcO | sutR	Inner membrane protein ydcO | HTH type transcriptional regulator	0.06 | -0.33	0.93 | 0.70
Transconjugant Replicates:
ISOLATE	CHROM	POS	TYPE	REF	ALT	EVIDENCE	FTYPE	NT_POS	AA_POS	EFFECT	LOCUS_TAG	GENE	pBLAST Product
EL39 _T_REP_C	1	1851341	snp	G	T	T:183 G:0	CDS	2049/2631	683/876	synonymous_variant c.2049C>A p.Ile683Ile	EL39PA_01826	alaS	Alanine--tRNA ligase
F022 _T_REP_A	1	983877	snp	G	T	T:53 G:0	CDS	305/1368	102/455	missense_variant c.305C>A p.Ala102Glu	F022PA_00947	ghxQ	Guanine/hypoxanthine permease GhxQ
F022 _T_REP_A	1	4707887	snp	C	T	T:32 C:0	INT	N/A	N/A	N/A	N/A	hxlB | metE	3-hexulose-6-phosphate synthase gene | 5-methyltetrahydropteroyltriglutamate--homocysteine methyltransferase
F022 _T_REP_B	1	326088	snp	C	T	T:70 C:0	CDS	261/1506	87/501	synonymous_variant c.261C>T p.Ala87Ala	F022PA_00297	N/A	hypothetical protein
F022 _T_REP_C	1	983877	snp	G	T	T:53 G:0	CDS	305/1368	102/455	missense_variant c.305C>A p.Ala102Glu	F022PA_00947	ghxQ	Guanine/hypoxanthine permease GhxQ
F037 _T_REP_A	1	1013436	snp	G	A	A:136 G:0	CDS	81/357	27/118	synonymous_variant c.81C>T p.Ser27Ser	F037PA_01018	yebF	Protein YebF
F047 _T_REP_C	1	2358386	snp	A	C	C:68 A:0	CDS	154/1725	52/574	missense_variant c.154T>G p.Ser52Ala	F047PA_02246	N/A	hypothetical protein
GU15 _T_REP_A	1	200253	snp	C	T	T:108 C:0	CDS	1513/1896	505/631	missense_variant c.1513C>T p.Pro505Ser	ELPEINKH_00183	thiC	thiamin biosynthesis protein ThiC
GU15 _T_REP_B	1	200253	snp	C	T	T:68 C:0	CDS	1513/1896	505/631	missense_variant c.1513C>T p.Pro505Ser	ELPEINKH_00183	thiC	thiamin biosynthesis protein ThiC
